# Extended poly(A) tails are a shared feature of herpesvirus mRNAs

**DOI:** 10.64898/2025.12.15.694445

**Authors:** Erik Fuhrmann, Sae Toda, Jonas Leins, Pierina Cetraro, Vedang Deshpande, Carina Jacobsen, Kai A. Kropp, Mart M. Lamers, Elene Loliashvili, Mostafa Saleban, Ruth Verstraten, Carolin Vogt, Wiyada Wongwiwat, Werner J.D. Ouwendijk, Abel Viejo-Borbolla, Robert E. White, Angus C. Wilson, Hannah M. Burgess, Daniel P. Depledge

## Abstract

Poly(A) tails are present on most cellular and viral mRNAs, providing a platform for poly(A)-binding proteins that stimulate translation and regulate the deadenylation and stability of transcripts in the cytoplasm. Here we leverage nanopore direct RNA sequencing to analyse the distribution of poly(A) tail lengths on cellular and viral mRNAs across Herpesviridae and other DNA and RNA virus infections. We find that herpesvirus mRNA poly(A) tails are consistently longer than those on cellular and other viral transcripts, presenting a previously unrecognized yet widespread mechanism to advantage herpesviral gene expression. This contrasts with the templated poly(A) tails on coronavirus RNAs and those on cytoplasmically transcribed poxviral mRNAs, which are more similar in length to those on host mRNAs. Herpesviral noncoding RNAs display differential poly(A) tailing patterns which do not correlate with nuclear localisation while individual herpesviral mRNAs also show variation in the extent to which their poly(A) tail lengths change during the virus lifecycle, suggestive of additional uncharacterised layers of poly(A) tail length regulation. Importantly, while we detect non-adenosine nucleotides within herpesviral poly(A) tails, which are known to oppose deadenylase activity, this “mixed tailing” is not at sufficient frequency to explain the widespread extended tails of herpesvirus mRNAs.
