## Supplementary Table 1 for "Extended poly(A) tails are a shared feature of herpesvirus mRNAs"

### Sheet: Table S1
	Sample	ENA accession	Original study	Infection conditions	modal poly(A) tail length		median poly(A) tail length
					human	viral	human	viral
	A549	ERR15902957	this study	no infection	52	n.a.	95.52	n.a.
	MeWo	ERR15909541	this study	no infection	54	n.a.	100.55	n.a.
	NHDF	ERR15824591	this study	no infection	48	n.a.	83.86	n.a.
	HCMV - 24h	ERR10167382	Burgess et al 2023	NHDF, MOI=3, 24 hpi	104	136	112.48	127.43
	HCMV - 48h	ERR10167383		NHDF, MOI=3, 48 hpi	88	148	106.44	126.62
	HCMV - 72h	ERR10167384		NHDF, MOI=3, 72 hpi	94	122	102.74	116.38
	HSV-1 - 3h	ERR15896108	this study	NHDF, MOI=3, 3 hpi	46	148	98.28	143.84
	HSV-1 - 6h	ERR15896110	this study	NHDF, MOI=3, 6 hpi	44	142	86.08	142.9
	HSV-1 - 12h	ERR15896109	this study	NHDF, MOI=3, 12 hpi	42	142	80	137.6
	HSV-2 - 10h	ERR15824588	this study	ARPE-19, MOI=3, 10 hpi	51	96	60.34	91.93
	VZV	ERR15824587	this study	MeWo, MOI=0.01, 96 hpi	80	150	115	155.5
	KSHV	ERR15824589	this study	iSLK, reactivated, 72 hpr	52	104	90.87	108.04
	EBV	tbc	this study	HEK293, reactivated, 48 hpr	57	102	86.85	100.25
	HVS	tbc	this study	OMK, MOI=2500, 48 hpi	50	122	51.3	126.72
	hAdV41 - 12h	ERR12769015*	Abebe et al 2024	A549, MOI=3, 12 hpi	50	62	88.88	76.62
	hAdV41 - 24h			A549, MOI=3, 24 hpi	48	73	77.25	102.82
	hAdV41 - 48h			A549, MOI=3, 38 hpi	46	54	60.97	74.67
	MPX - 4h	ERR15824590*	this study	NHDF, MOI=3, 4hpi	48	68	85.59	88.74
	MPX - 10h			NHDF, MOI=3, 10 hpi	49	85	82.58	91
	SARS-CoV-2	ERR5670885	Burgess et al 2021	A549, MOI=3, 24 hpi	170	54	146.35	63.42
	hpi - hours post infection
	hpr - hours post reactivation
	* Samples multiplexed using Deeplexicon methodology (https://github.com/Psy-Fer/deeplexicon)
