## Supplementary Table 2 for "Extended poly(A) tails are a shared feature of herpesvirus mRNAs"

### Sheet: Table S2
	RNA	hpi	median poly(A) length (nt)	mean poly(A) length (nt)	mode poly(A) length (nt)	read count	Kinetic class
	RL2-1	3	101.81	108	30	255	alpha
		6	134.16	125.55	134	620
		12	139.27	137.01	152	7545
	RS1-1	3	134.54	132.75	173	212	beta
		6	113.77	119.81	136	389
		12	150	148.91	158	3774
	UL1-1	3	146.63	145.95	125	39	gamma1
		6	156.36	157.92	162	501
		12	158.08	162.18	158	3542
	UL12-2	3	151.4	154.34	179	28	beta
		6	131.58	132.69	155	601
		12	125.61	125.97	130	4767
	UL13-1	3	151.21	149.12	176	46	gamma
		6	129.4	131.02	125	774
		12	124.67	125.57	132	5959
	UL14-1	3	160.65	158.5	166	53	gamma2
		6	132.18	134.46	142	834
		12	124.98	126.9	124	6608
	UL2-1	3	171.11	167.07	195	27	beta
		6	145.84	150.57	160	346
		12	146.32	147.06	172	2045
	UL20-1	3	147.77	138.16	79	21	gamma1
		6	148.9	150.76	144	430
		12	137.4	137.4	145	6687
	UL23-1	3	155.33	159.91	132	200	beta
		6	130.78	133.81	116	1571
		12	139.78	141.22	140	11061
	UL26-1	3	148.68	148.11	118	32	gamma
		6	143.12	140.73	152	1004
		12	128.26	127.37	130	12522
	UL27-1	3	173.4	165.13	215	27	gamma1
		6	161.35	164.98	116	293
		12	157	157.4	161	3710
	UL28-1	3	177.25	179.12	156	35	gamma
		6	167.29	170.01	155	400
		12	156.24	157.43	150	5104
	UL29-1	3	150.8	143.16	153	131	beta
		6	141.07	141.55	132	1024
		12	140.22	140.62	136	8067
	UL30-1	3	150.9	155.7	148	69	beta
		6	147.56	145.73	136	574
		12	149	147.6	150	3443
	UL39-1	3	154.98	155.67	195	146	beta
		6	140.13	139.21	165	1165
		12	137.14	137.15	142	10853
	UL40-1	3	162.8	169.5	113	26	beta
		6	140.32	140.48	127	407
		12	139.09	139.29	144	3390
	UL42-1	3	146.4	145.4	133	51	beta
		6	127.12	128.23	114	1861
		12	118.8	119.68	116	20997
	UL46-1	3	119.07	116.05	73	34	gamma1
		6	121.34	119.04	117	332
		12	132.43	130.68	133	5952
	UL47-1	3	118.45	118.7	67	52	gamma1
		6	138.93	135.99	165	713
		12	138	136.3	149	11850
	UL48-1	3	154.8	153.8	118	89	gamma
		6	144.3	148.3	144	2265
		12	136.7	137.6	140	27554
	UL49-1	3	155.1	151.4	118	44	gamma2
		6	144.59	145.77	131	1285
		12	135.4	135.4	141	12947
	UL5-1	3	159.75	151.66	166	34	beta
		6	137.72	138.1	110	271
		12	138.9	139.18	144	2396
	UL50-1	3	141.92	140.49	138	195	beta
		6	127.6	128.79	132	2806
		12	123.89	124.93	123	16820
	UL54-1	3	119.77	121.17	123	347	alpha
		6	117	115.59	106	2025
		12	120.14	119.89	116	13136
	UL6-1	3	147.49	150.85	161	20	gamma
		6	142.5	143.6	132	285
		12	138.52	139.64	131	3083
	UL9-1	3	160.7	155.16	113	27	beta
		6	159.24	158.67	151	163
		12	157.67	159.91	161	1277
	US1-1	3	128.81	134.99	157	322	alpha
		6	139.89	142.79	177	2745
		12	139.5	144.23	144	21968
	US12-1	3	143.3	148.7	143	125	alpha
		6	163.26	166.94	168	1902
		12	134.36	137.95	136	30641
	US3-1	3	171.75	161.31	177	22	gamma1
		6	149.9	151.5	147	338
		12	145.28	146.26	151	3576
	US5-1	3	174.52	170.43	201	23	gamma
		6	157.62	158.2	167	714
		12	146.55	146.23	147	9674
	US6-1	3	179.97	178.53	260	32	gamma
		6	156.68	156.26	170	506
		12	146.4	146.2	144	7227
	US8-1	3	159.51	159.92	162	50	gamma1
		6	153.77	152.7	154	1455
		12	143.48	143.7	142	15728
	US8A-1	3	152.52	144.43	153	31	gamma1
		6	150.9	149.3	151	446
		12	145.7	145.5	156	5857
	UL10-1	3					gamma2
		6	161.78	162.35	142	367
		12	153.57	155.64	148	4831
	UL10-2	3					gamma2
		6	165.07	164.42	177	82
		12	153.36	154.8	152	1941
	UL11-1	3					gamma
		6	151.64	152.81	124	105
		12	133.19	134.41	133	929
	UL12-1	3					beta
		6	135.97	138.87	127	256
		12	126.5	127.87	124	2570
	UL15-1	3					gamma
		6	163.5	167.45	133	63
		12	171.45	171.91	172	686
	UL16-1	3					gamma1
		6	143.75	137.74	166	112
		12	127.77	127.41	131	1208
	UL17-1	3					gamma
		6	141.21	143.99	122	241
		12	135	134.82	118	2309
	UL17-2	3					gamma
		6	150.43	149.35	152	184
		12	131.79	130.85	139	1998
	UL18-1	3					gamma1
		6	149.6	148.6	157	108
		12	134.75	135.03	138	2167
	UL19-1	3					gamma1
		6	146.68	147.38	156	392
		12	137.7	137.3	138	6427
	UL21-1	3					gamma
		6	144.02	150.47	139	122
		12	147.4	150.81	154	1701
	UL22-1	3					gamma
		6	137.44	138.18	169	289
		12	133.96	134.62	135	2768
	UL24-1	3					gamma1
		6	152.95	154.45	141	47
		12	162.71	162.67	146	327
	UL26-2	3					gamma1
		6	135.6	139	131	454
		12	126.71	125.79	132	5991
	UL3-1	3					gamma2
		6	161.93	169.35	148	110
		12	158.9	164.1	144	1960
	UL31-1	3					gamma
		6	156.93	154.65	170	192
		12	134.37	136.6	144	3443
	UL32-1	3					gamma2
		6	145.1	145.32	156	414
		12	132.25	134.65	134	3872
	UL33-1	3					gamma2
		6	157.92	158.93	147	607
		12	151.03	153.41	147	8690
	UL34-1	3					gamma1
		6	158.6	164.2	176	397
		12	153.89	155.91	154	5982
	UL35-1	3					gamma2
		6	171.26	175.37	161	92
		12	161.7	163.9	167	2956
	UL36-1	3					gamma2
		6	149.4	160.12	184	52
		12	144.5	142.7	167	866
	UL36-2	3					gamma2
		6	164.76	154.69	148	50
		12	140.9	139.6	154	770
	UL36-3	3					gamma2
		6	159.49	155.39	162	24
		12	141.4	142.27	123	464
	UL37-1	3					gamma1
		6	156.5	158.6	155	254
		12	151.7	154.46	142	3071
	UL38-1	3					gamma2
		6	141.36	145.49	127	173
		12	132.62	134.09	133	2260
	UL4-1	3					gamma2
		6	190.84	193.44	165	43
		12	147.39	148.97	150	446
	UL41-1	3					gamma1
		6	148.41	152.09	193	139
		12	138.94	137.81	129	1968
	UL43-1	3					gamma
		6	150.45	158.54	184	76
		12	151	150.27	156	730
	UL44-1	3					gamma2
		6	154.86	155.72	162	988
		12	141.2	140.9	148	18066
	UL45-1	3					gamma2
		6	168.97	176.98	169	132
		12	151	151.72	151	1753
	UL5-2	3					beta
		6	144.92	151.77	132	72
		12	142.64	144.08	121	833
	UL51-1	3					gamma2
		6	154.9	161.5	162	466
		12	149.54	152.55	159	4069
	UL52-1	3					beta
		6	140.51	146.58	140	125
		12	149.91	156.63	153	1300
	UL53-1	3					gamma
		6	142.09	138.73	118	28
		12	145.8	145.4	141	360
	UL55-1	3					gamma2
		6	160.15	165.56	154	192
		12	158.35	161.48	149	1577
	UL56-1	3					gamma2
		6	126.72	129.59	99	367
		12	129.11	129.59	157	2441
	UL7-1	3					gamma1
		6	148.23	149.92	135	145
		12	142.6	140.9	163	1520
	UL8-1	3					beta
		6	152.55	154.03	149	87
		12	155.5	157.4	164	684
	US2-1	3					gamma2
		6	137.31	138.2	131	508
		12	124.04	126.69	120	3620
	US4-1	3					gamma1
		6	178.56	174.9	164	131
		12	161.52	160.45	153	1489
	US7-1	3					gamma1
		6	145.92	150.84	169	240
		12	145.27	145.08	146	3669
	US9-1	3					gamma
		6	157.03	165.59	189	56
		12	159.24	160.68	178	984
	US10-1	3					gamma1
		6	148.11	150.68	154	197
		12	130.57	133.21	120	3233
	US11-1	3					gamma2
		6	145.62	149.24	146	546
		12	127.03	128.27	137	11349
