## Supplementary Table 3 for "Extended poly(A) tails are a shared feature of herpesvirus mRNAs"

### Sheet: Table S3
	RNA	hpi	median poly(A) length (nt)	mean poly(A) length (nt)	mode poly(A) length (nt)	count	temporal class
	RL13/TRL14	24	150.37	146.52	86	66	tc_5
		48	115.45	116.13	141	552
		72	99.04	99.99	102	1839
	US32-1	24	70.77	88.13	35	21	tc_7
		48	104.05	103.22	87	54
		72	99.93	99.4	121	173
	UL133-1	24	108.41	111.42	109	23	tc_3
		48
		72
	UL80.5-2	24	123.14	124.45	152	24	na
		48	110.23	116.93	102	73
		72	102.88	107.15	84	299
	UL26-1	24	98.27	109.13	73	27	tc_2
		48	122.77	117.59	127	38
		72	84.22	88.37	85	28
	UL52-1	24	126.77	119.59	135	30	tc_7
		48	113.04	111.5	152	651
		72	102.43	104.72	127	583
	UL17-1	24	63.45	83.99	52	32	tc_3
		48	89.55	97.51	82	36
		72	64.68	70.51	45	127
	UL82-1	24	123.92	120.03	140	34	tc_6
		48	126.53	122.46	169	162
		72	110.29	110.74	138	323
	X-1	24	153.33	148.8	153	37	na
		48	111.19	112.22	89	873
		72	92.74	95.83	63	1011
	UL124	24	114.62	119.58	64	43	na
		48	118.48	124.68	146	116
		72	150.09	156.02	196	88
	US29-1	24	113.86	122.41	66	48	tc_7
		48	107.33	108.87	114	114
		72	107.94	110.99	89	70
	US30-1	24	117.54	124.9	162	49	tc_7
		48	97.11	108.41	40	87
		72	98.42	106.94	95	65
	UL23-1	24	131.26	131.11	53	50	tc_2
		48	114.52	116.31	167	138
		72	106.49	107.79	115	355
	UL31	24	111.43	114.01	72	53	tc_2
		48	111.44	110.85	142.37	133
		72	101.11	102.67	119	748
	UL99-1	24	116.2	130.42	88	53	tc_4
		48	113.84	113.97	110	140
		72	100.64	103.52	84	423
	US34A-1	24	121.92	124.8	141	53	na
		48
		72	93.16	94.18	79	62
	UL99-2	24	133.09	137.43	172	56	tc_4
		48	102.92	105.96	60	81
		72	97.88	100.33	66	296
	UL48	24	125.81	119.58	69	57	tc_7
		48	110.75	115.46	63	220
		72	108.16	108.27	97	266
	US26-1	24	117.56	127.47	83	63	tc_2
		48	117.92	131.97	74	68
		72	124.97	139.63	195	65
	UL84-1	24	106.72	111.56	86	69	tc_6
		48	116	115.92	65	295
		72	110.68	111.99	111	563
	US24-1	24	114.86	124.88	172	69	tc_3
		48	139.59	137.82	178	182
		72	109.08	107.91	92	121
	UL72-1	24	115.89	116.29	118	74	tc_7
		48	109.98	112.97	141	264
		72	112	111.7	120	633
	UL100-1	24	114.06	121.66	110	76	tc_6
		48	114.53	116.59	101	226
		72	112.36	112.8	117	1230
	UL80.5-1	24	122.72	130.74	176	80	tc_4
		48	107.23	113.76	106	260
		72	104.64	106.21	52	467
	UL75-1	24	122.39	123.62	118	96	tc_7
		48	109.84	111	165	316
		72	113.25	113.68	123	463
	UL86-1	24	112.74	120.58	95	99	tc_6
		48	119.42	117.66	143	724
		72	110.44	111.89	136	754
	UL14-1	24	110.58	114.12	142	101	tc_2
		48	103.57	106.65	104	205
		72	113.94	114.55	84	152
	UL80-2	24	112.51	126.25	72	102	na
		48	119.22	122.29	124	351
		72	101.54	107.44	86	541
	UL42-1	24	108.72	112.7	97	105	tc_7
		48	112.6	114.61	152	91
		72	112.42	115.92	147	118
	UL102	24	131.99	140.4	66	106	tc_3
		48	114.08	121.26	111	269
		72	113.22	117.48	84	693
	UL83-1	24	133.71	131.76	176	111	tc_6
		48	115.3	117.3	72	385
		72	114.17	113.22	123	448
	UL78-1	24	115.2	120.47	53	115	tc_3
		48	89.04	99.91	119	213
		72	79.92	88.21	92	164
	UL34-1	24	112.96	112.07	48	117	tc_2
		48	114.84	115.27	123	239
		72	112.25	111.82	116	483
	UL85-1	24	113.38	123.72	93	132	tc_6
		48	116.87	117.55	118	477
		72	108.56	109.34	105	654
	UL122-1	24	116.11	131.63	186	139	tc_1
		48	105.67	112.01	77	316
		72	99.23	105.53	84	409
	UL69-1	24	128.89	131.36	136	142	tc_2
		48	123.58	122.06	137	440
		72	128.09	127.77	121	453
	UL25	24	128.31	132.35	72	150	tc_4
		48	114.26	117.64	95	625
		72	109.75	110.91	114	1307
	UL20-1	24	127.88	130.99	172	161	tc_2
		48	127.4	121.83	129	211
		72	123.13	118.43	134	122
	UL80-1	24	135.16	142.01	120	162	tc_4
		48	116.29	123.64	120	516
		72	103.6	108.5	109	551
	UL98-1	24	121.16	118.28	94	166	tc_3
		48	106.8	111.67	103	339
		72	106.3	107.14	74	691
	UL114-1	24	102.95	108.54	81	176	tc_1
		48	110.14	109.78	106	193
		72	102.48	103.91	110	215
	UL115-1	24	123.12	125.71	116	194	tc_1
		48	109.82	114.58	78	356
		72	110.29	110.34	114	557
	UL105	24	117.96	121.3	51	202	tc_3
		48	102.33	109.64	99	336
		72	103.58	110.4	216	118
	UL150	24	114.81	112.74	134	203	tc_7
		48	110.28	113.07	102	817
		72	105.94	107.97	74	556
	US31-1	24	116.71	121.84	131	219	tc_3
		48	113.08	112.74	114	467
		72	106	108.22	99	640
	UL35	24	105.32	112.6	54	229	tc_4
		48	103.27	111.14	122	359
		72	102.83	105.15	72	525
	UL73-2	24	117.4	116.78	150	235	na
		48	101.14	102.34	122	412
		72	100.36	102.94	96	810
	UL30A-1	24	103.24	108.95	59	241	na
		48	99.83	102.88	95	711
		72	94.14	97.43	101	2270
	UL77-1	24	105.46	110.51	105	259	tc_4
		48	93.68	99.66	82	675
		72	96.89	100.51	55	241
	US34-1	24	113.58	116.82	102	259	tc_2
		48	113.62	115.11	94	149
		72	104.14	104.73	109	179
	UL76-1	24	113.67	116.2	92	269	tc_4
		48	91.81	101.77	71	789
		72	96.43	99.43	109	225
	US10-1	24	109.36	110.97	132	269	tc_3
		48	94.14	96.2	37	158
		72	96.37	97.48	54	191
	TRS1-1	24	128.02	133.48	86	274	na
		48	109.86	113.17	140	1269
		72	112.58	114.56	95	786
	UL97-1	24	128.42	128.59	130	355	tc_3
		48	114.18	116.61	145	961
		72	106.91	107.61	85	748
	UL33-1	24	115.44	118.71	84	410	tc_4
		48	111.58	117.52	130	925
		72	117.06	120.47	97	1062
	UL123-1	24	103.58	110.28	125	429	tc_1
		48	111.88	114.55	103	298
		72	113.96	112.57	109	88
	UL73-1	24	125.66	130.37	117	514	tc_7
		48	106.24	110.74	63	1058
		72	103.46	106.18	119	1523
	UL13-1	24	105.12	109.8	131	516	tc_2
		48	99.34	105.15	78	358
		72	104.48	104.41	98	331
	US22-1	24	116.29	117.99	115	548	tc_2
		48	113.12	113.58	108	920
		72	111.89	111.02	98	675
	UL13-2	24	112.5	114.47	122	592	na
		48	114.6	113.5	152	773
		72	106.15	105.23	146	429
	UL38-1	24	116.67	121.61	149	638	tc_2
		48	115.16	118.83	145	720
		72	122.4	122.82	128	326
	UL21A-1	24	100.28	106.02	68	746	tc_3
		48	83.96	93.4	41	613
		72	96.73	99.54	82	291
	UL132-1	24	129.59	132.49	108	789	tc_3
		48	118.5	120.66	102	2071
		72	119.14	118.48	123	5182
	UL36-1	24	116.55	120.52	117	928	tc_2
		48	107.32	112.76	91	582
		72	114.73	114.98	134	270
	UL112	24	128.08	128.9	131	957	tc_2
		48	117.39	121.03	116	1106
		72	114.23	114.87	89	957
	US12-1	24	99.68	103.28	104	1411	tc_3
		48	86.54	92.64	27	1945
		72	93.32	96.25	111	1081
	US33A-1	24	130.42	131.77	104	1441	na
		48	126.36	127.15	174	814
		72	115.7	114.78	125	402
	UL16-1	24	106.52	109.95	128	1569	tc_2
		48	90.84	95.71	99	2529
		72	81.53	88.14	70	1723
	UL145-1	24	99.17	104.97	82	1870	tc_3
		48	102.36	105.57	109	2398
		72	95.84	97.65	96	3005
	US18-1	24	129.22	131.41	124	1922	tc_3
		48	111.02	113.15	148	2514
		72	102.96	105.73	120	2020
	UL4-1	24	152.5	153.5	151	2317	tc_5
		48	111.72	115.54	112	9148
		72	104.97	109.28	89	3233
	UL5-1	24	155.83	156.15	142	2327	tc_5
		48	112.22	115.54	100	9360
		72	105.89	108.67	107	3263
	UL22A	24	109.06	110.4	116	3042	tc_5
		48	109.62	109	114	8297
		72	101.97	101.22	106	18130
	UL40-1	24	108.74	111.34	62	3897	tc_3
		48	97.65	102.79	97	6465
		72	102.22	104.41	107	5232
	UL19-1	24					na
		48	77.17	80.92	58	20
		72
	UL54-1	24					tc_3
		48	91.47	98.82	107	20
		72	95.23	92.73	71	58
	TUA2-1	24					na
		48	92.72	94.34	110	22
		72	89.2	97.11	85	84
	UL18-1	24					na
		48	75.12	83.13	89	25
		72	70.75	79.88	38	21
	UL48A-1	24					tc_3
		48	97.78	103.59	100	26
		72	73.26	80.5	125	43
	TUA1-5	24					na
		48	108.18	112.41	146	27
		72
	RL1-1	24					na
		48	127.72	129.74	130	28
		72	108.17	106.61	108	65
	UL89-1	24					tc_6
		48	151.14	152.09	52	29
		72	117.62	121.53	131	29
	UL15A-1	24					na
		48	97.92	102.63	30	38
		72	73.72	86.36	73	83
	UL95-1	24					tc_7
		48	96.04	107.8	96	41
		72	92.02	100.72	80	28
	TUA1-4	24					na
		48	105.73	114.09	66	47
		72	117.17	124.46	117	45
	TUA1-2	24					na
		48	112.44	119.67	148	53
		72	123.19	130.96	75	30
	UL53-1	24					tc_7
		48	117.05	119.1	129	128
		72	106.22	105.85	96	449
	UL30-1	24					na
		48
		72	78.45	79.57	71	39
	UL59-1	24					na
		48
		72	93.98	104.68	93	32
	US34A-1	24					tc_2
		48
		72	93.16	94.18	79	62
	US34A-2	24					na
		48
		72	105.56	103.62	116	21
	US8-1	24					tc_3
		48
		72	103.98	107.62	110	34
	RNA5.0	24	166.52	179.35	163	51	tc_6
		48	133.36	138.03	160	404
		72	121.7	127.7	111	1337
	RNA4.9S	24h	218.9	216.14	171	146	na
		48h	150.39	154.35	184	301
		72h	137.96	152.75	104	148
	RNA4.9L	24h	206.84	208.03	190	354	na
		48h	144.65	143.81	180	4532
		72h	129.12	129.58	152	5709
	RNA2.7	24h	194.94	200.06	181	2966	na
		48h	162.3	164.5	158	38701
		72h	155.91	155.35	156	29778
	RNA1.2	24h	149.11	156.25	97	2904	na
		48h	107.61	115.36	36	17463
		72h	104.06	109.02	95	17641
