## Supplementary Table 5 for "Extended poly(A) tails are a shared feature of herpesvirus mRNAs"

### Sheet: Sheet1
Comparison_group_1	Comparison_group_2	P.unadj	P.adj	nonA	figure
24h	48h	1.0005885317779e-10	1.0005885317779e-09	C	7a
24h	72h_1	2.21698601573075e-21	2.21698601573075e-20	C	7a
48h	72h_1	0.00119361364766477	0.0119361364766477	C	7a
24h	72h_2	2.60997424922127e-22	2.60997424922127e-21	C	7a
48h	72h_2	0.000322654982247534	0.00322654982247534	C	7a
72h_1	72h_2	0.67457052642441	1	C	7a
24h	72h_3	9.34657393550018e-14	9.34657393550017e-13	C	7a
48h	72h_3	0.164056655723128	1	C	7a
72h_1	72h_3	0.0932248428981645	0.932248428981645	C	7a
72h_2	72h_3	0.0405177309788117	0.405177309788117	C	7a
24h	48h	0.0170929956972993	0.170929956972993	G	7a
24h	72h_1	0.116371128314502	1	G	7a
48h	72h_1	4.59320779495664e-05	0.000459320779495664	G	7a
24h	72h_2	0.897177002617744	1	G	7a
48h	72h_2	0.0115703874389967	0.115703874389967	G	7a
72h_1	72h_2	0.149315732871424	1	G	7a
24h	72h_3	0.0500710201421348	0.500710201421348	G	7a
48h	72h_3	0.76197107960988	1	G	7a
72h_1	72h_3	0.000401597604931959	0.00401597604931959	G	7a
72h_2	72h_3	0.0365755545041503	0.365755545041503	G	7a
24h	48h	2.3268328858739e-18	2.3268328858739e-17	U	7a
24h	72h_1	9.35072865693059e-31	9.35072865693059e-30	U	7a
48h	72h_1	0.00247671045473584	0.0247671045473584	U	7a
24h	72h_2	1.00713276292175e-37	1.00713276292175e-36	U	7a
48h	72h_2	5.172214052206e-06	5.172214052206e-05	U	7a
72h_1	72h_2	0.115420244420818	1	U	7a
24h	72h_3	1.37166173363095e-16	1.37166173363095e-15	U	7a
48h	72h_3	0.988296234156307	1	U	7a
72h_1	72h_3	0.00457817505850671	0.0457817505850671	U	7a
72h_2	72h_3	1.80109976432896e-05	0.000180109976432896	U	7a
Mock	24h	4.43624612743082e-41	6.65436919114623e-40	C	7c
Mock	48h	7.70248319364648e-28	1.15537247904697e-26	C	7c
24h	48h	3.34905617719064e-147	5.02358426578596e-146	C	7c
Mock	72h_1	1.35218457190092e-101	2.02827685785138e-100	C	7c
24h	72h_1	7.07758684286616e-230	1.06163802642992e-228	C	7c
48h	72h_1	1.11947836832302e-41	1.67921755248454e-40	C	7c
Mock	72h_2	5.34884706992101e-135	8.02327060488152e-134	C	7c
24h	72h_2	4.15613271397246e-262	6.23419907095869e-261	C	7c
48h	72h_2	8.42245243698172e-70	1.26336786554726e-68	C	7c
72h_1	72h_2	2.78779800709323e-06	4.18169701063985e-05	C	7c
Mock	72h_3	4.62597923908907e-32	6.9389688586336e-31	C	7c
24h	72h_3	1.66350640290188e-74	2.49525960435283e-73	C	7c
48h	72h_3	3.8318103310124e-11	5.7477154965186e-10	C	7c
72h_1	72h_3	0.0705843118131286	1	C	7c
72h_2	72h_3	2.42647795363337e-07	3.63971693045005e-06	C	7c
Mock	24h	0.0176048387748955	0.264072581623432	G	7c
Mock	48h	6.91399105657403e-18	1.0370986584861e-16	G	7c
24h	48h	6.20752741305276e-12	9.31129111957914e-11	G	7c
Mock	72h_1	5.52688941623003e-17	8.29033412434504e-16	G	7c
24h	72h_1	3.06518570996443e-12	4.59777856494665e-11	G	7c
48h	72h_1	0.0457299130052539	0.685948695078809	G	7c
Mock	72h_2	4.53966987540366e-13	6.8095048131055e-12	G	7c
24h	72h_2	3.41289167440789e-09	5.11933751161183e-08	G	7c
48h	72h_2	0.14204334154197	1	G	7c
72h_1	72h_2	0.779116832315002	1	G	7c
Mock	72h_3	0.0146081402735429	0.219122104103144	G	7c
24h	72h_3	0.168711136585596	1	G	7c
48h	72h_3	0.0906848319624274	1	G	7c
72h_1	72h_3	0.00659549671883876	0.0989324507825814	G	7c
72h_2	72h_3	0.0159901608029701	0.239852412044552	G	7c
Mock	24h	4.61571083525651e-44	6.92356625288476e-43	U	7c
Mock	48h	4.18381622869446e-137	6.27572434304169e-136	U	7c
24h	48h	0	0	U	7c
Mock	72h_1	2.47799605732448e-121	3.71699408598672e-120	U	7c
24h	72h_1	3.27865216150212e-266	4.91797824225318e-265	U	7c
48h	72h_1	7.01003131138763e-07	1.05150469670815e-05	U	7c
Mock	72h_2	2.68492915119345e-259	4.02739372679017e-258	U	7c
24h	72h_2	0	0	U	7c
48h	72h_2	6.87338322612934e-72	1.0310074839194e-70	U	7c
72h_1	72h_2	1.58258330238875e-30	2.37387495358313e-29	U	7c
Mock	72h_3	1.66181338429082e-92	2.49272007643623e-91	U	7c
24h	72h_3	1.21101545995987e-163	1.8165231899398e-162	U	7c
48h	72h_3	1.19607740349698e-17	1.79411610524547e-16	U	7c
72h_1	72h_3	6.95253573671046e-07	1.04288036050657e-05	U	7c
72h_2	72h_3	0.000300489940368084	0.00450734910552127	U	7c
Mock	24h	1.5208006274246e-09	2.28120094113689e-08	C	S2
Mock	48h	0.000110143975695765	0.00165215963543647	C	S2
24h	48h	3.7956497241242e-23	5.6934745861863e-22	C	S2
Mock	72h_1	5.31635562393945e-35	7.97453343590917e-34	C	S2
24h	72h_1	1.72903419851128e-75	2.59355129776692e-74	C	S2
48h	72h_1	2.33315817104171e-17	3.49973725656256e-16	C	S2
Mock	72h_2	6.54566573230945e-60	9.81849859846417e-59	C	S2
24h	72h_2	8.20924945156488e-111	1.23138741773473e-109	C	S2
48h	72h_2	1.26514289815227e-35	1.8977143472284e-34	C	S2
72h_1	72h_2	6.83042867884409e-05	0.00102456430182661	C	S2
Mock	72h_3	4.42440160201728e-21	6.63660240302592e-20	C	S2
24h	72h_3	6.05431760596371e-54	9.08147640894556e-53	C	S2
48h	72h_3	2.77695801938511e-08	4.16543702907767e-07	C	S2
72h_1	72h_3	0.00348988738647366	0.0523483107971049	C	S2
72h_2	72h_3	5.08991272804286e-12	7.63486909206429e-11	C	S2
Mock	24h	0.0683291991812296	1	G	S2
Mock	48h	2.57926317667654e-05	0.000386889476501481	G	S2
24h	48h	0.0170828319233174	0.256242478849761	G	S2
Mock	72h_1	0.000236267119683715	0.00354400679525572	G	S2
24h	72h_1	0.0637571651187714	0.956357476781571	G	S2
48h	72h_1	0.595386958625089	1	G	S2
Mock	72h_2	0.000485759846062908	0.00728639769094362	G	S2
24h	72h_2	0.0957813918333132	1	G	S2
48h	72h_2	0.471979948448212	1	G	S2
72h_1	72h_2	0.85070783219393	1	G	S2
Mock	72h_3	0.248495871688456	1	G	S2
24h	72h_3	0.00291235854044192	0.0436853781066288	G	S2
48h	72h_3	8.24149046362024e-08	1.23622356954304e-06	G	S2
72h_1	72h_3	1.36044119611627e-06	2.0406617941744e-05	G	S2
72h_2	72h_3	3.44220454554095e-06	5.16330681831142e-05	G	S2
Mock	24h	4.94535999996122e-07	7.41803999994183e-06	U	S2
Mock	48h	4.0371510858801e-22	6.05572662882015e-21	U	S2
24h	48h	6.58172632049774e-49	9.87258948074662e-48	U	S2
Mock	72h_1	1.29929605870262e-39	1.94894408805393e-38	U	S2
24h	72h_1	5.27431284133112e-74	7.91146926199668e-73	U	S2
48h	72h_1	0.000464875583352249	0.00697313375028373	U	S2
Mock	72h_2	2.40916447490836e-97	3.61374671236255e-96	U	S2
24h	72h_2	1.18368377164453e-148	1.77552565746679e-147	U	S2
48h	72h_2	1.88973206816912e-29	2.83459810225369e-28	U	S2
72h_1	72h_2	7.99211695278821e-15	1.19881754291823e-13	U	S2
Mock	72h_3	4.2570410060967e-64	6.38556150914505e-63	U	S2
24h	72h_3	1.29552141398194e-106	1.94328212097292e-105	U	S2
48h	72h_3	4.72118105195069e-13	7.08177157792603e-12	U	S2
72h_1	72h_3	0.000189308003062821	0.00283962004594232	U	S2
72h_2	72h_3	5.46414856963367e-05	0.00081962228544505	U	S2
